# Insights into the diversity and survival strategies of soil bacterial isolates from the Atacama Desert

**DOI:** 10.1101/2020.09.24.312199

**Authors:** Alicyn Reverdy, Daniel Hathaway, Jessica Jha, Gabriel Michaels, Jeffrey Sullivan, Daniela Diaz Mac-Adoo, Carlos Riquelme, Yunrong Chai, Veronica G. Godoy

## Abstract

The Atacama Desert, the driest and oldest desert in the world, is a hostile environment for life. Despite the inhospitable conditions, bacterial sequences detected in this location suggest rich bacterial life. This study tested the idea that certain bacteria would thrive in this location and that some of them could be cultivated permitting further characterization. Environmental surface soil samples from 1-5 cm deep were collected from 18 diverse locations within the Atacama Desert. To assess the bacterial taxa, diversity, and abundance, Illumina 16S rRNA gene sequencing was performed directly on soil samples. Bacteria were also cultured from the samples. We have a collection of 74 unique bacterial isolates after cultivation and confirmation by 16S rRNA gene sequencing. Pigmentation, biofilm formation, antibiotic production against *Escherichia coli* MG1655 and *Staphylococcus aureus* HG003, and antibiotic resistance were assessed on these isolates. We found that approximately a third of the colonies produced pigments, 80% of isolates formed biofilms, many isolates had antibiotic activity against *E. coli* and/or *S. aureus,* and many were resistant to commercial antibiotics. The functional characterization of these isolates gives us insight into the adaptive bacterial strategies in harsh environments and enables us to learn about their possible use in agriculture, healthcare, or biotechnology.

**Originality-Significant Statement:** This study provides the first microbial diversity analysis from Atacama Desert soil, presents the cultivation and isolation of 74 unique bacterial isolates, many of which may be novel genera and species, and explores pigment production, antibiotic production and resistance, and unique biofilm development as bacterial survival strategies for living within extreme environments.
