## Supplement Table 5 for "Insights into the diversity and survival strategies of soil bacterial isolates from the Atacama Desert"

### Sheet: Sheet1
	Supplement Table 5. MIC Assay Values
	All values in ug/mL
		727**B	CC2A	LAD	TQC	LCrF	LChC	CA1D	602^$A$	TQB	TQA	MA2G	MA2B	MA2J	MA2H	316*$C$B$	MA2A	MA2D	316*$A$B$	710$$B	312*$A$B$	710$$A	B. subtilis 3610
	Ampicillin	>200	100	100	50	50	100	100	50	>200	>200	>200	50	0.39	12.5	>200	50	25	100	>200	>200	>200	200
	Vancomycin	200	100	100	100	100	100	100	100	>200	>200	50	12.5	0.78	6.25	100	1.56	12.5	100	<0.19	100	>200	<0.19
	Rifampicin	42	21	42	21	21	21	21	10.5	10.5	10.5	10.5	42	1.31	0.33	21	21	2.625	42	1.31	42	5.25	1.31
	Kanamycin	0.39	0.78	1.56	0.78	0.78	0.39	1.56	0.78	6.25	0.78	1.56	25	0.78	6.25	0.78	25	<0.19	3.125	<0.19	1.56	0.39	<0.19
	Tetracycline	12.5	1.56	3.125	6.25	1.56	3.125	6.25	6.25	6.25	6.25	3.125	200	0.39	0.39	12.5	200	0.39	3.125	<0.19	25	0.78	6.25
	Spectinomycin	25	25	25	25	12.5	12.5	25	12.5	>200	100	50	200	6.25	12.5	25	200	12.5	50	6.25	50	25	6.25
	Chloramphenicol	>200	100	12.5	25	50	100	25	50	>200	>200	3.125	100	6.25	6.25	50	50	50	100	12.5	100	200	12.5
