## Supplement Table 4 for "Insights into the diversity and survival strategies of soil bacterial isolates from the Atacama Desert"

### Sheet: Sheet1
	Supplement Table 4. List of Select isolates tested for MIC and Antibiotic Assays
	Specific Isolates	Isolate ID
	Enterobacter Isolates
	Enterobacter sp. T2 chromosome	727**B*
	Enterobacter sp. KAR3, complete genome	CC2A
	Enterobacter sp. 638, complete genome	LAD
	Enterobacter sp. KAR4, complete genome	TQC
	Enterobacter sp. KAR3, complete genome	LCrF
	Enterobacter sp. 638, complete genome	LChC
	Enterobacter sp. 638, complete genome	CA1D
	Enterobacter sp. 638, complete genome	602^$A$
	Clutstered Location Isolates
	Tebenquiche Isolates
	Enterobacter sp. KAR4, complete genome	TQC
	Pseudomonas azotoformans strain S4, complete genome	TQB
	Pseudomonas koreensis strain D26, complete genome	TQA
	Machuca Isolates
	Aeromonas sp. O23A, complete genome	MA2G
	Microbacterium sp.	MA2B
	Exiguobacterium antarcticum B7, complete genome	MA2J
	Flavobacterium columnare strain C#2, complete genome	MA2H
	Hafnia alvei strain FDAARGOS_158, complete genome	316*$C$B$
	Microbacterium sp. 1.5R, complete genome	MA2A
	Pseudomonas stutzeri CCUG 29243, complete genome	MA2D
	Rahnella aquatilis HX2, complete genome	316*$A$B$
	Hierbas Buenas Isolates
	Flavobacterium gilvum strain EM1308, complete genome	710$$B R2A
	Hafnia alvei strain HUMV-5920	312*$A$B$
	Pseudomonas brassicacearum strain L13-6-12, complete genome	710$$A R2A
