## Supplement Table 3 for "Insights into the diversity and survival strategies of soil bacterial isolates from the Atacama Desert"

### Sheet: Sheet1
		Supplemental Table 3. List of Cultivated Isolates
		Identified Species	Colony Number	Location	Sample Origin	% Identity
		Acinetobacter sp. TTH0-4, complete genome	CC1A	Cactus Canyon 1	soil extract filter disc	97.11
		Acinetobacter sp. TTH0-4, complete genome	RGB	Rio Grande	soil extract filter disc	97.41
		Aeromonas aquatica strain MX16A, complete genome	LChG	Laguna Chita	soil extract filter disc	98
		Aeromonas dhakensis strain KN-Mc-6U21, complete genome	727*$B$	Cactus Canyon 1	algae	98.57
		Aeromonas hydrophila J-1, complete genome	CA2B	Chaxa	soil extract filter disc	95.24
		Aeromonas sp. O23A, complete genome	AC1A	Aguas Calientes	soil extract filter disc	97.89
		Aeromonas sp. O23A, complete genome	MA2G	Machuca	soil extract filter disc	98.11
		Agrobacterium rhizogenes strain K599 chromosome 2, complete sequence	RVA	Valle de Arcoiris	soil extract filter disc	89.57
		Arthrobacter agilis	AC2B	Aguas Calientes	soil extract filter disc	98.27
		Arthrobacter nitroguajacolicus strain WA1-7 16S ribosomal RNA gene, partial sequence	924#*	Chaxa	soil	98.4
		Arthrobacter sp. FB24, complete genome	RVC	Valle de Arcoiris	soil extract filter disc	97.22
		Arthrobacter sp. QXT-31	AC2E	Aguas Calientes	soil extract filter disc	98.95
		Arthrobacter sp. QXT-31	MI3C	Miscanti	soil extract filter disc	99.19
		Arthrobacter sp. Rue61a	AC2D	Aguas Calientes	soil extract filter disc	95.36
		Arthrobacter sp. Rue61a	AC2A	Aguas Calientes	soil extract filter disc	99.8
		Arthrobacter sp. Rue61a, complete genome	APD	Apacheta	soil extract filter disc	94.43
		Arthrobacter sp. Rue61a, complete genome	APC	Apacheta	soil extract filter disc	96.69
		Arthrobacter sp. Rue61a, complete genome	729**A*	Cactus Canyon 2	yellow minerals on rock	98.48
		Arthrobacter sp. Rue61a, complete genome	LCrC	Laguna Cristal	soil extract filter disc	99.2
		Arthrobacter sp. Rue61a, complete genome	RVF	Valle de Arcoiris	soil extract filter disc	96.64
		Arthrobacter sp. Rue61a, complete genome	RVD	Valle de Arcoiris	soil extract filter disc	97.51
		Arthrobacter sp. U41	AC2J	Aguas Calientes	soil extract filter disc	99.01
		Aureimonas sp. AU20 plasmid pAU20rrn, complete sequence	STC	Salar de Tara	soil extract filter disc	93.19
		Bacillus anthracis strain Ohio ACB, complete genome	130^$A$	Cactus Canyon 2	mineral deposit on rock	96.83
		Bacillus aquamaris strain SLA-183	430*$A$	Cactus Canyon 1	white stuff on rock	99.88
		Bacillus atrophaeus SQA-17	432*$A$	Cactus Canyon 2	white stuff on rock	99.05
		Bacillus atrophaeus SQA-17	410#$B$	Ckari Mirador	dirt not by plant	96.39
		Bacillus atrophaeus SQA-17	935#$	Laguna Chita	soil	100
		Bacillus atrophaeus strain GQJK17, complete genome	924#$	Chaxa	soil	98.03
		Bacillus atrophaeus strain GQJK17, complete genome	935#$D$	Laguna Chita	soil	98.68
		Bacillus atrophaeus strain GQJK17, complete genome	415*$A$	Valle de Arcoiris	white stuff on rock	97.99
		Bacillus megaterium strain JX285	MI1A	Miscanti	soil extract filter disc	100
		Bacillus mycoides strain Gnyt1	LS2F	Miscanti	soil extract filter disc	99.71
		Bacillus nealsonii strain L9-2	410#$A$	Ckari Mirador	dirt not by plant	99.53
		Bacillus simplex NBRC 15720 = DSM 1321	221*A$C	Talabre	soil under dead sheep	99.03
		Bacillus simplex NBRC 15720 = DSM 1321, complete genome	AC3C	Aguas Calientes	soil extract filter disc	95.69
		Bacillus simplex NBRC 15720 = DSM 1321, complete genome	AC3A	Aguas Calientes	soil extract filter disc	98.6
		Bacillus simplex NBRC 15720 = DSM 1321, complete genome	626^$A$	Cactus Canyon 1	bird poop	98.61
		Bacillus simplex NBRC 15720 = DSM 1321, complete genome	729*$A$	Cactus Canyon 2	yellow minerals on rock	97.48
		Bacillus simplex NBRC 15720 = DSM 1321, complete genome	130^^A$	Cactus Canyon 2	mineral deposit on rock	97.62
		Bacillus simplex NBRC 15720 = DSM 1321, complete genome	KMB	Ckari Mirador	soil extract filter disc	87.26
		Bacillus simplex NBRC 15720 = DSM 1321, complete genome	526*$C	Laguna Chita	salt/minerals	94.67
		Bacillus simplex NBRC 15720 = DSM 1321, complete genome	526*$B	Laguna Chita	salt/minerals	99.28
		Bacillus simplex NBRC 15720 = DSM 1321, complete genome	MI1B	Miscanti	soil extract filter disc	94.37
		Bacillus simplex NBRC 15720 = DSM 1321, complete genome	616*A$B	Rio Grande	red dirt near plant	96.15
		Bacillus simplex NBRC 15720 = DSM 1321, complete genome	225^$A$	Salar de Tara	grey soil	88.7
		Bacillus simplex NBRC 15720 = DSM 1321, complete genome	STA	Salar de Tara	soil extract filter disc	97.75
		Bacillus simplex NBRC 15720 = DSM 1321, complete genome	427#$A	Salar de Tara	dirt by plant	98
		Bacillus simplex NBRC 15720 = DSM 1321, complete genome	225**A*	Salar de Tara	grey soil	98.19
		Bacillus simplex NBRC 15720 = DSM 1321, complete genome	827#$B$A$	Salar de Tara	soil	98.31
		Bacillus simplex NBRC 15720 = DSM 1321, complete genome	225^*B*	Salar de Tara	grey soil	98.33
		Bacillus simplex NBRC 15720 = DSM 1321, complete genome	225^*A*	Salar de Tara	grey soil	99.13
		Bacillus simplex NBRC 15720 = DSM 1321, complete genome	225*$A$	Salar de Tara	grey soil	99.61
		Bacillus simplex NBRC 15720 = DSM 1321, complete genome	720*$D$	Talabre	cactus bulb seeds and pulp	98.49
		Bacillus simplex NBRC 15720 = DSM 1321, complete genome	813*$D$A$	Valle de Arcoiris	green soil	98.49
		Bacillus sp. X1(2014), complete genome	MI2A	Miscanti	soil extract filter disc	97.31
		Bacillus subtilis strain DKU_NT_02, complete genome	KML	Ckari Mirador	soil extract filter disc	84.88
		Bacillus subtilis strain DKU_NT_03	AC1B	Aguas Calientes	soil extract filter disc	95.9
		Bacillus subtilis strain DKU_NT_03	STB	Salar de Tara	soil extract filter disc	99.99
		Bacillus subtilis strain DKU_NT_03	221*A$A$	Talabre	soil under dead sheep	99.81
		Bacillus subtilis strain DKU_NT_03, complete genome	626^$G$	Cactus Canyon 1	bird poop	96.5
		Bacillus subtilis strain DKU_NT_03, complete genome	LCrH	Laguna Cristal	soil extract filter disc	97.22
		Bacillus subtilis strain SG6, complete genome	CC1D	Cactus Canyon 1	soil extract filter disc	97.2
		Bacillus thuringiensis strain c25, complete genome	133**AA$	Ojos de Salar	algae	97.93
		Bacillus thuringiensis strain MYBT18246, complete genome	AC2I	Aguas Calientes	soil extract filter disc	99.8
		Bacillus thuringiensis strain SCG04-02, complete genome	133**B*	Ojos de Salar	algae	97.93
		Brevibacterium frigoritolerans, strain QT-129	225*$C$	Salar de Tara	grey soil	98.94
		Brevundimonas sp. LM2, complete genome	CC1J	Cactus Canyon 1	soil extract filter disc	95.48
		Brevundimonas sp. LM2, complete genome	CC1L	Cactus Canyon 1	soil extract filter disc	95.48
		Brevundimonas sp. LM2, complete genome	CC1E	Cactus Canyon 1	soil extract filter disc	95.91
		Brevundimonas sp. LM2, complete genome	CA2C	Chaxa	soil extract filter disc	96.79
		Corynebacterium pseudotuberculosis strain SigmaE, complete genome	LCrD	Laguna Cristal	soil extract filter disc	92.76
		Enterobacter sp. 638, complete genome	CC2F	Cactus Canyon 2	soil extract filter disc	93.81
		Enterobacter sp. 638, complete genome	CC2J	Cactus Canyon 2	soil extract filter disc	98.54
		Enterobacter sp. 638, complete genome	CA1D	Chaxa	soil extract filter disc	99.62
		Enterobacter sp. 638, complete genome	LChC	Laguna Chita	soil extract filter disc	98.66
		Enterobacter sp. KAR3, complete genome	432*$D$	Cactus Canyon 2	white stuff on rock	97.59
		Enterobacter sp. KAR3, complete genome	CC2A	Cactus Canyon 2	soil extract filter disc	98.93
		Enterobacter sp. KAR3, complete genome	LCrF	Laguna Cristal	soil extract filter disc	99.9
		Enterobacter sp. KAR4, complete genome	TQC	Tebenquiche	soil extract filter disc	99.9
		Enterobacter sp. T2 chromosome	727**B*	Cactus Canyon 1	algae	100
		Exiguobacterium antarcticum B7, complete genome	MA2J	Machuca	soil extract filter disc	98.737
		Exiguobacterium sibiricum 255-15	225^$D$	Salar de Tara	grey soil	95.4
		Flavobacterium columnare strain C#2, complete genome	MA2E	Machuca	soil extract filter disc	94.81
		Flavobacterium columnare strain C#2, complete genome	MA2H	Machuca	soil extract filter disc	95.17
		Flavobacterium gilvum strain EM1308, complete genome	710$$B$	Hierbas Buenas	mud	95.9
		Hafnia alvei strain FDAARGOS_158, complete genome	316*$C$B$	Machuca	moss	98.12
		Hafnia alvei strain HUMV-5920	312*$A$B$	Hierbas Buenas	algae	99.91
		Janthinobacterium agaricidamnosum NBRC 102515 = DSM 9628, complete genome	KMK	Ckari Mirador	soil extract filter disc	96.58
		Massilia sp. NR 4-1	KMM	Ckari Mirador	soil extract filter disc	91.39
		Massilia sp. NR 4-1, complete genome	APH	Apacheta	soil extract filter disc	89.29
		Massilia sp. WG5	STD	Salar de Tara	soil extract filter disc	83.63
		Massilia sp. WG5	225^$B$	Salar de Tara	grey soil	98.65
		Massilia sp. WG5, complete genome	AC2F	Aguas Calientes	soil extract filter disc	96.56
		Massilia sp. WG5, complete genome	APM	Apacheta	soil extract filter disc	96.09
		Massilia sp. WG5, complete genome	225*$B$	Salar de Tara	grey soil	96.41
		Microbacterium oryzae strain MB-10	729*$B$	Cactus Canyon 2	yellow minerals on rock	99.9
		Microbacterium sp.	MA2B	Machuca	soil extract filter disc	99.17
		Microbacterium sp. 1.5R, complete genome	CC1H	Cactus Canyon 1	soil extract filter disc	98.04
		Microbacterium sp. 1.5R, complete genome	CA1E	Chaxa	soil extract filter disc	97.5
		Microbacterium sp. 1.5R, complete genome	MA2A	Machuca	soil extract filter disc	96.31
		Micrococcus luteus NCTC 2665, complete genome	423**A	Talabre	small plant root	95.77
		Pantoea sp. PSNIH2, complete genome	221*B$A$	Talabre	soil under dead sheep	99.15
		Planococcus antarcticus DSM 14505	727*$A$	Cactus Canyon 1	algae	94.66
		Planococcus antarcticus DSM 14505, complete genome	924#A$	Chaxa	soil	90.22
		Planococcus antarcticus DSM 14505, complete genome	924#$D$	Chaxa	soil	94.65
		Planococcus plakortidis strain DSM 23997, complete genome	221*B$C$	Talabre	soil under dead sheep	98.75
		Planococcus rifietoensis strain M8, complete genome	131*$C$	Cactus Canyon 2	white minteral deposit	97.01
		Planococcus rifietoensis strain M8, complete genome	CA1A	Chaxa	soil extract filter disc	98.14
		Pseudarthrobacter phenanthrenivorans Sphe3	KMH	Ckari Mirador	soil extract filter disc	99.8
		Pseudarthrobacter phenanthrenivorans Sphe3, complete genome	AC2C	Aguas Calientes	soil extract filter disc	99.51
		Pseudarthrobacter phenanthrenivorans Sphe3, complete genome	APE	Apacheta	soil extract filter disc	99.04
		Pseudarthrobacter phenanthrenivorans Sphe3, complete genome	KMJ	Ckari Mirador	soil extract filter disc	96.37
		Pseudarthrobacter phenanthrenivorans Sphe3, complete genome	MI3B	Miscanti	soil extract filter disc	94.29
		Pseudarthrobacter phenanthrenivorans Sphe3, complete genome	RVE	Valle de Arcoiris	soil extract filter disc	91.75
		Pseudarthrobacter phenanthrenivorans Sphe3, complete genome	RVB	Valle de Arcoiris	soil extract filter disc	96
		Pseudomonas azotoformans strain S4, complete genome	RGA	Rio Grande	soil extract filter disc	97.15
		Pseudomonas azotoformans strain S4, complete genome	TQB	Tebenquiche	soil extract filter disc	99.26
		Pseudomonas brassicacearum strain L13-6-12, complete genome	710$$A$	Hierbas Buenas	mud	99.7
		Pseudomonas fluorescens NCIMB 11764	CC1G	Cactus Canyon 1	soil extract filter disc	87.03
		Pseudomonas koreensis strain D26, complete genome	TQA	Tebenquiche	soil extract filter disc	98.32
		Pseudomonas protegens strain FDAARGOS_307	828*$$	Cactus Canyon 1	moss in stream	99.9
		Pseudomonas sp. DR 5-09, complete genome	APA	Apacheta	soil extract filter disc	99.27
		Pseudomonas sp. DR 5-09, complete genome	HBA	Hierbas Buenas	soil extract filter disc	99.02
		Pseudomonas sp. L10.10, complete genome	936*$B$	Laguna Chita	sludge	97.4
		Pseudomonas sp. M30-35, complete genome	936*$C$	Laguna Chita	sludge	96.1
		Pseudomonas stutzeri CCUG 29243, complete genome	MA2D	Machuca	soil extract filter disc	98.47
		Pseudomonas stutzeri strain SLG510A3-8, complete genome	KME	Ckari Mirador	soil extract filter disc	98.27
		Psychrobacter alimentarius strain PAMC 27889, complete genome	CC1I	Cactus Canyon 1	soil extract filter disc	97.89
		Rahnella aquatilis HX2, complete genome	316*$A$B$	Machuca	moss	99.33
		Serratia fonticola strain GS2, complete genome	CA1C	Chaxa	soil extract filter disc	96.52
		Serratia fonticola strain GS2, complete genome	CMA	Cueva del Medio	soil extract filter disc	97.59
		Serratia liquefaciens strain FDAARGOS_125	LChJ	Laguna Chita	soil extract filter disc	99.8
		Shewanella putrefaciens 200, complete genome	936*$D$	Laguna Chita	sludge	98.3
		Shewanella putrefaciens 200, complete genome	133*$A$	Ojos de Salar	algae	94.98
		Shewanella putrefaciens 200, complete genome	133**A*	Ojos de Salar	algae	97.37
		Shewanella sp. W3-18-1	AC1C	Aguas Calientes	soil extract filter disc	99.29
		Sphingobacterium faecium gene for 16S rRNA, partial sequence, strain: NBRC 15337	CC2C	Cactus Canyon 2	soil extract filter disc	99.62
		Sphingobacterium mizutaii strain NCTC12149 genome assembly, chromosome: 1	CA2A	Chaxa	soil extract filter disc	94.58
		Sphingobacterium sp. ML3W, complete genome	LChI	Laguna Chita	soil extract filter disc	98.03
		Staphylococcus pasteuri SP1, complete genome	CMG	Cueva del Medio	soil extract filter disc	98.22
		unknown	CA1B	Chaxa	soil extract filter disc	-
