## Supplement Table 1 for "Insights into the diversity and survival strategies of soil bacterial isolates from the Atacama Desert"

### Sheet: Sheet1
	Supplement Table 1. Characterization of Sample Locations
	Location	Altitude (m)	Characteristics
	(coordinates)
	Ckari Mirador	2548	Dry desert landmark
	(22 55’2”S 68 15'14" W)
	Hierbas Buenas	3063	Plant rich, sweetwater creek running through
	(22 39'52" S 68 13' 50" W)
	Valle de Arcoiris	3161	Dry, high density of minerals
	(22 38' 18" S 68 14' 42" W)
	Machuca Area	4015	High altitude
	(22 35' 45''S 68 4' 29’’W)
	Rio Grande Area	3331	High altitude, dry
	(22 38' 40’’ S 68 8' 33’’ W)
	Chaxa Area*	2329	High salt area
	(23 17'7’’ S 68 4' 37’’ W)
	Talabre	3149	Barren area
	(23 19 18” S 67 54’19” W )
	Miscanti Area*	3971	Barren, near lakes
	(23 43’10’’ S 67 48’33’’ W)
	Aguas Calientes*	3962	Barren, high altitude
	(23 55' 31'' S 67 39' 37’’W)
	Salar de Tara*	4496	Extremely barren, high altitude, dry
	(23 3' 35'' S 67 28' 50’’ W)
	Laguna Chita	4368	Very high altitude, barren, lake
	(22 58' 47'' S 67 18'54’’ W)
	Laguna Cristal	4572	Very high altitude, lake
	(23 6' 46'' S 67 32' 42’’ W)
	Cactus Canyon 1	3188	Valley of cactuses with running creek
	(22 46' 12'' S 68 4' 44’’ W)
	Cactus Canyon 2	3094	Valley of cactuses with running creek
	(22 46' 20'' S 68 5' 12’’ W)
	Tebenquiche	2329	High salt, lake
	(23 8' 25'' S 68 15' 15’’ W)
	Ojos de Salar	2329	High salt, salty water pit
	(23 8' 16'' S 68 14' 5’’ W)
	Salar de Baltinache	2298	High salt flat
	(23 11' 37'' S 68 30' 44’’ W)
	Apacheta	4106	High altitude
	(22 38’41” S 68 3’38” W)
	*Samples were not taken from the protected lakes
